# A nucleation barrier spring-loads the CBM signalosome for binary activation

**DOI:** 10.1101/2022.01.28.477912

**Authors:** Alejandro Rodríguez Gama, Tayla Miller, Jeffrey J. Lange, Jay Unruh, Randal Halfmann

**Affiliations:** Stowers Institute for Medical Research, Kansas City, Missouri; Department of Molecular and Integrative Physiology, University of Kansas Medical Center, Kansas City, Kansas

## Abstract

Immune cells activate in a binary, switch-like fashion that involves proteins polymerizing into large complexes known as signalosomes. The switch-like nature of signalosome formation has been proposed to result from large energy barriers to polymer nucleation. Whether such nucleation barriers indeed drive binary immune responses has not yet been shown. Here, we employed an in-cell biophysical approach to dissect the assembly mechanism of the CARD-BCL10-MALT1 (CBM) signalosome, a key determinant of transcription factor NF-κB activation in both innate and adaptive immunity. We found that the adaptor protein BCL10 encodes an intrinsic nucleation barrier, and that this barrier has been conserved from cnidaria to humans. Using optogenetic tools and a single-cell transcriptional reporter of NF-κB activity, we further revealed that endogenous human BCL10 is supersaturated even in unstimulated cells, indicating that the nucleation barrier operationally stores energy for subsequent activation. We found that upon stimulation, BCL10 nucleation by CARD9 multimers triggers self-templated polymerization that saturates NF-κB activation to produce a binary response. Pathogenic mutants of CARD9 that cause human immunodeficiencies eliminated nucleating activity. Conversely, a hyperactive cancer-causing mutation in BCL10 increased its spontaneous nucleation. Our results indicate that unassembled CBM signalosome components function analogously to a spring-loaded mousetrap, constitutively poised to activate NF-κB through irrevocable polymerization. This finding may inform our understanding of the root causes and progressive nature of pathogenic and age-associated inflammation.
