## Supplementary material for "A nucleation barrier spring-loads the CBM signalosome for binary activation": Table S1

### Sheet: Table S1
Yeast Expression Clones
Plasmid name	Gene (region) mutation	Tag	ORF Sequence
rhx0935	(EA3R)4-mEos3.1		MDPAFLYKVVMGCRNSISSSPEAAAREAAAREAAAREAAARGGGRINGGGGGAMSAIKPDMKIKLRMEGNVNGHHFVIDGDGTGKPFEGKQSMDLEVKEGGPLPFAFDILTTAFHYGNRVFAKYPDNIQDYFKQSFPKGYSWERSLTFEDGGICNARNDITMEGDTFYNKVRFYGTNFPANGPVMQKKTLKWEPSTEKMYVRDGVLTGDVEMALLLEGNAHYRCDFRTTYKAKEKGVKLPGAHFVDHCIEILSHDKDYNKVKLYEHAVAHSGLPDNARR
rhx1140	Hs CARD9 (2-98)	(EA3R)4-mEos3.1	MSSDYENDDECWSVLEGFRVTLTSVIDPSRITPYLRQCKVLNPDDEEQVLSDPNLVIRKRKVGVLLDILQRTGHKGYVAFLESLELYYPQLYKKVTGKEGAEAAAREAAAREAAAREAAARINMSAIKPDMKIKLRMEGNVNGHHFVIDGDGTGKPFEGKQSMDLEVKEGGPLPFAFDILTTAFHYGNRVFAKYPDNIQDYFKQSFPKGYSWERSLTFEDGGICNARNDITMEGDTFYNKVRFYGTNFPANGPVMQKKTLKWEPSTEKMYVRDGVLTGDVEMALLLEGNAHYRCDFRTTYKAKEKGVKLPGAHFVDHCIEILSHDKDYNKVKLYEHAVAHSGLPDNARR
rhx2409	Hs BCL10 (1-115)	(EA3R)4-mEos3.1	MSEPTAPSLTEEDLTEVKKDALENLRVYLCEKIIAERHFDHLRAKKILSREDTEEISCRTSSRKRAGKLLDYLQENPKGLDTLVESIRREKTQNFLIQKITDEVLKLRNIKLEHLKGAEAAAREAAAREAAAREAAARINMSAIKPDMKIKLRMEGNVNGHHFVIDGDGTGKPFEGKQSMDLEVKEGGPLPFAFDILTTAFHYGNRVFAKYPDNIQDYFKQSFPKGYSWERSLTFEDGGICNARNDITMEGDTFYNKVRFYGTNFPANGPVMQKKTLKWEPSTEKMYVRDGVLTGDVEMALLLEGNAHYRCDFRTTYKAKEKGVKLPGAHFVDHCIEILSHDKDYNKVKLYEHAVAHSGLPDNARR
rhx2115	Hs MALT1 (3-130)	(EA3R)4-mEos3.1	MSLLGDPLQALPPSAAPTGPLLAPPAGATLNRLREPLLRRLSELLDQAPEGRGWRRLAELAGSRGRLRLSCLDLEQCSLKVLEPEGSPSLCLLKLMGEKGCTVTELSDFLQAMEHTEVLQLLSPPGIKITGAEAAAREAAAREAAAREAAARINMSAIKPDMKIKLRMEGNVNGHHFVIDGDGTGKPFEGKQSMDLEVKEGGPLPFAFDILTTAFHYGNRVFAKYPDNIQDYFKQSFPKGYSWERSLTFEDGGICNARNDITMEGDTFYNKVRFYGTNFPANGPVMQKKTLKWEPSTEKMYVRDGVLTGDVEMALLLEGNAHYRCDFRTTYKAKEKGVKLPGAHFVDHCIEILSHDKDYNKVKLYEHAVAHSGLPDNARR
rhx2246	Hs CARD9 (2-98) R18W	(EA3R)4-mEos3.1	MSSDYENDDECWSVLEGFWVTLTSVIDPSRITPYLRQCKVLNPDDEEQVLSDPNLVIRKRKVGVLLDILQRTGHKGYVAFLESLELYYPQLYKKVTGKEGAEAAAREAAAREAAAREAAARINMSAIKPDMKIKLRMEGNVNGHHFVIDGDGTGKPFEGKQSMDLEVKEGGPLPFAFDILTTAFHYGNRVFAKYPDNIQDYFKQSFPKGYSWERSLTFEDGGICNARNDITMEGDTFYNKVRFYGTNFPANGPVMQKKTLKWEPSTEKMYVRDGVLTGDVEMALLLEGNAHYRCDFRTTYKAKEKGVKLPGAHFVDHCIEILSHDKDYNKVKLYEHAVAHSGLPDNARR
rhx2247	Hs CARD9 (2-98) R35Q	(EA3R)4-mEos3.1	MSSDYENDDECWSVLEGFRVTLTSVIDPSRITPYLQQCKVLNPDDEEQVLSDPNLVIRKRKVGVLLDILQRTGHKGYVAFLESLELYYPQLYKKVTGKEGAEAAAREAAAREAAAREAAARINMSAIKPDMKIKLRMEGNVNGHHFVIDGDGTGKPFEGKQSMDLEVKEGGPLPFAFDILTTAFHYGNRVFAKYPDNIQDYFKQSFPKGYSWERSLTFEDGGICNARNDITMEGDTFYNKVRFYGTNFPANGPVMQKKTLKWEPSTEKMYVRDGVLTGDVEMALLLEGNAHYRCDFRTTYKAKEKGVKLPGAHFVDHCIEILSHDKDYNKVKLYEHAVAHSGLPDNARR
rhx2248	Hs CARD9 (2-98) R57H	(EA3R)4-mEos3.1	MSSDYENDDECWSVLEGFRVTLTSVIDPSRITPYLRQCKVLNPDDEEQVLSDPNLVIHKRKVGVLLDILQRTGHKGYVAFLESLELYYPQLYKKVTGKEGAEAAAREAAAREAAAREAAARINMSAIKPDMKIKLRMEGNVNGHHFVIDGDGTGKPFEGKQSMDLEVKEGGPLPFAFDILTTAFHYGNRVFAKYPDNIQDYFKQSFPKGYSWERSLTFEDGGICNARNDITMEGDTFYNKVRFYGTNFPANGPVMQKKTLKWEPSTEKMYVRDGVLTGDVEMALLLEGNAHYRCDFRTTYKAKEKGVKLPGAHFVDHCIEILSHDKDYNKVKLYEHAVAHSGLPDNARR
rhx2249	Hs CARD9 (2-98) R70W	(EA3R)4-mEos3.1	MSSDYENDDECWSVLEGFRVTLTSVIDPSRITPYLRQCKVLNPDDEEQVLSDPNLVIRKRKVGVLLDILQWTGHKGYVAFLESLELYYPQLYKKVTGKEGAEAAAREAAAREAAAREAAARINMSAIKPDMKIKLRMEGNVNGHHFVIDGDGTGKPFEGKQSMDLEVKEGGPLPFAFDILTTAFHYGNRVFAKYPDNIQDYFKQSFPKGYSWERSLTFEDGGICNARNDITMEGDTFYNKVRFYGTNFPANGPVMQKKTLKWEPSTEKMYVRDGVLTGDVEMALLLEGNAHYRCDFRTTYKAKEKGVKLPGAHFVDHCIEILSHDKDYNKVKLYEHAVAHSGLPDNARR
rhx2250	Hs CARD9 (2-98) G72S	(EA3R)4-mEos3.1	MSSDYENDDECWSVLEGFRVTLTSVIDPSRITPYLRQCKVLNPDDEEQVLSDPNLVIRKRKVGVLLDILQRTSHKGYVAFLESLELYYPQLYKKVTGKEGAEAAAREAAAREAAAREAAARINMSAIKPDMKIKLRMEGNVNGHHFVIDGDGTGKPFEGKQSMDLEVKEGGPLPFAFDILTTAFHYGNRVFAKYPDNIQDYFKQSFPKGYSWERSLTFEDGGICNARNDITMEGDTFYNKVRFYGTNFPANGPVMQKKTLKWEPSTEKMYVRDGVLTGDVEMALLLEGNAHYRCDFRTTYKAKEKGVKLPGAHFVDHCIEILSHDKDYNKVKLYEHAVAHSGLPDNARR
rhx2137	Hs CARD9	(EA3R)4-mEos3.1	MSDYENDDECWSVLEGFRVTLTSVIDPSRITPYLRQCKVLNPDDEEQVLSDPNLVIRKRKVGVLLDILQRTGHKGYVAFLESLELYYPQLYKKVTGKEPARVFSMIIDASGESGLTQLLMTEVMKLQKKVQDLTALLSSKDDFIKELRVKDSLLRKHQERVQRLKEECEAGSRELKRCKEENYDLAMRLAHQSEEKGAALMRNRDLQLEIDQLKHSLMKAEDDCKVERKHTLKLRHAMEQRPSQELLWELQQEKALLQARVQELEASVQEGKLDRSSPYIQVLEEDWRQALRDHQEQANTIFSLRKDLRQGEARRLRCMEEKEMFELQCLALRKDSKMYKDRIEAILLQMEEVAIERDQAIATREELHAQHARGLQEKDALRKQVRELGEKADELQLQV…
rhx2138	Hs BCL10	(EA3R)4-mEos3.1	MSEPTAPSLTEEDLTEVKKDALENLRVYLCEKIIAERHFDHLRAKKILSREDTEEISCRTSSRKRAGKLLDYLQENPKGLDTLVESIRREKTQNFLIQKITDEVLKLRNIKLEHLKGLKCSSCEPFPDGATNNLSRSNSDESNFSEKLRASTVMYHPEGESSTTPFFSTNSSLNLPVLEVGRTENTIFSSTTLPRPGDPGAPPLPPDLQLEEEGTCANSSEMFLPLRSRTVSRQGAEAAAREAAAREAAAREAAARINMSAIKPDMKIKLRMEGNVNGHHFVIDGDGTGKPFEGKQSMDLEVKEGGPLPFAFDILTTAFHYGNRVFAKYPDNIQDYFKQSFPKGYSWERSLTFEDGGICNARNDITMEGDTFYNKVRFYGTNFPANGPVMQKKTLKWEP…
rhx2139	Hs MALT1	(EA3R)4-mEos3.1	MSLLGDPLQALPPSAAPTGPLLAPPAGATLNRLREPLLRRLSELLDQAPEGRGWRRLAELAGSRGRLRLSCLDLEQCSLKVLEPEGSPSLCLLKLMGEKGCTVTELSDFLQAMEHTEVLQLLSPPGIKITVNPESKAVLAGQFVKLCCRATGHPFVQYQWFKMNKEIPNGNTSELIFNAVHVKDAGFYVCRVNNNFTFEFSQWSQLDVCDIPESFQRSVDGVSESKLQICVEPTSQKLMPGSTLVLQCVAVGSPIPHYQWFKNELPLTHETKKLYMVPYVDLEHQGTYWCHVYNDRDSQDSKKVEIIIGRTDEAVECTEDELNNLGHPDNKEQTTDQPLAKDKVALLIGNMNYREHPKLKAPLVDVYELTNLLRQLDFKVVSLLDLTEYEMRNAVDEFL…
rhx2423	Hs BCL10 R58G	(EA3R)4-mEos3.1	MSEPTAPSLTEEDLTEVKKDALENLRVYLCEKIIAERHFDHLRAKKILSREDTEEISCGTSSRKRAGKLLDYLQENPKGLDTLVESIRREKTQNFLIQKITDEVLKLRNIKLEHLKGLKCSSCEPFPDGATNNLSRSNSDESNFSEKLRASTVMYHPEGESSTTPFFSTNSSLNLPVLEVGRTENTIFSSTTLPRPGDPGAPPLPPDLQLEEEGTCANSSEMFLPLRSRTVSRQGAEAAAREAAAREAAAREAAARINMSAIKPDMKIKLRMEGNVNGHHFVIDGDGTGKPFEGKQSMDLEVKEGGPLPFAFDILTTAFHYGNRVFAKYPDNIQDYFKQSFPKGYSWERSLTFEDGGICNARNDITMEGDTFYNKVRFYGTNFPANGPVMQKKTLKWEP…
rhx2424	Hs BCL10 R36E	(EA3R)4-mEos3.1	MSEPTAPSLTEEDLTEVKKDALENLRVYLCEKIIAEEHFDHLRAKKILSREDTEEISCRTSSRKRAGKLLDYLQENPKGLDTLVESIRREKTQNFLIQKITDEVLKLRNIKLEHLKGLKCSSCEPFPDGATNNLSRSNSDESNFSEKLRASTVMYHPEGESSTTPFFSTNSSLNLPVLEVGRTENTIFSSTTLPRPGDPGAPPLPPDLQLEEEGTCANSSEMFLPLRSRTVSRQGAEAAAREAAAREAAAREAAARINMSAIKPDMKIKLRMEGNVNGHHFVIDGDGTGKPFEGKQSMDLEVKEGGPLPFAFDILTTAFHYGNRVFAKYPDNIQDYFKQSFPKGYSWERSLTFEDGGICNARNDITMEGDTFYNKVRFYGTNFPANGPVMQKKTLKWEP…
rhx2425	Hs BCL10 E53R	(EA3R)4-mEos3.1	MSEPTAPSLTEEDLTEVKKDALENLRVYLCEKIIAERHFDHLRAKKILSREDTREISCRTSSRKRAGKLLDYLQENPKGLDTLVESIRREKTQNFLIQKITDEVLKLRNIKLEHLKGLKCSSCEPFPDGATNNLSRSNSDESNFSEKLRASTVMYHPEGESSTTPFFSTNSSLNLPVLEVGRTENTIFSSTTLPRPGDPGAPPLPPDLQLEEEGTCANSSEMFLPLRSRTVSRQGAEAAAREAAAREAAAREAAARINMSAIKPDMKIKLRMEGNVNGHHFVIDGDGTGKPFEGKQSMDLEVKEGGPLPFAFDILTTAFHYGNRVFAKYPDNIQDYFKQSFPKGYSWERSLTFEDGGICNARNDITMEGDTFYNKVRFYGTNFPANGPVMQKKTLKWEP…
rhx3038	Hs BCL10 R58Q	(EA3R)4-mEos3.1	MSEPTAPSLTEEDLTEVKKDALENLRVYLCEKIIAERHFDHLRAKKILSREDTEEISCQTSSRKRAGKLLDYLQENPKGLDTLVESIRREKTQNFLIQKITDEVLKLRNIKLEHLKGLKCSSCEPFPDGATNNLSRSNSDESNFSEKLRASTVMYHPEGESSTTPFFSTNSSLNLPVLEVGRTENTIFSSTTLPRPGDPGAPPLPPDLQLEEEGTCANSSEMFLPLRSRTVSRQGAEAAAREAAAREAAAREAAARINMSAIKPDMKIKLRMEGNVNGHHFVIDGDGTGKPFEGKQSMDLEVKEGGPLPFAFDILTTAFHYGNRVFAKYPDNIQDYFKQSFPKGYSWERSLTFEDGGICNARNDITMEGDTFYNKVRFYGTNFPANGPVMQKKTLKWEP…
rhx3039	Hs BCL10 R58E	(EA3R)4-mEos3.1	MSEPTAPSLTEEDLTEVKKDALENLRVYLCEKIIAERHFDHLRAKKILSREDTEEISCETSSRKRAGKLLDYLQENPKGLDTLVESIRREKTQNFLIQKITDEVLKLRNIKLEHLKGLKCSSCEPFPDGATNNLSRSNSDESNFSEKLRASTVMYHPEGESSTTPFFSTNSSLNLPVLEVGRTENTIFSSTTLPRPGDPGAPPLPPDLQLEEEGTCANSSEMFLPLRSRTVSRQGAEAAAREAAAREAAAREAAARINMSAIKPDMKIKLRMEGNVNGHHFVIDGDGTGKPFEGKQSMDLEVKEGGPLPFAFDILTTAFHYGNRVFAKYPDNIQDYFKQSFPKGYSWERSLTFEDGGICNARNDITMEGDTFYNKVRFYGTNFPANGPVMQKKTLKWEP…
rhx3040	Hs BCL10 R58L	(EA3R)4-mEos3.1	MSEPTAPSLTEEDLTEVKKDALENLRVYLCEKIIAERHFDHLRAKKILSREDTEEISCLTSSRKRAGKLLDYLQENPKGLDTLVESIRREKTQNFLIQKITDEVLKLRNIKLEHLKGLKCSSCEPFPDGATNNLSRSNSDESNFSEKLRASTVMYHPEGESSTTPFFSTNSSLNLPVLEVGRTENTIFSSTTLPRPGDPGAPPLPPDLQLEEEGTCANSSEMFLPLRSRTVSRQGAEAAAREAAAREAAAREAAARINMSAIKPDMKIKLRMEGNVNGHHFVIDGDGTGKPFEGKQSMDLEVKEGGPLPFAFDILTTAFHYGNRVFAKYPDNIQDYFKQSFPKGYSWERSLTFEDGGICNARNDITMEGDTFYNKVRFYGTNFPANGPVMQKKTLKWEP…
rhx3041	Hs BCL10 R58P	(EA3R)4-mEos3.1	MSEPTAPSLTEEDLTEVKKDALENLRVYLCEKIIAERHFDHLRAKKILSREDTEEISCPTSSRKRAGKLLDYLQENPKGLDTLVESIRREKTQNFLIQKITDEVLKLRNIKLEHLKGLKCSSCEPFPDGATNNLSRSNSDESNFSEKLRASTVMYHPEGESSTTPFFSTNSSLNLPVLEVGRTENTIFSSTTLPRPGDPGAPPLPPDLQLEEEGTCANSSEMFLPLRSRTVSRQGAEAAAREAAAREAAAREAAARINMSAIKPDMKIKLRMEGNVNGHHFVIDGDGTGKPFEGKQSMDLEVKEGGPLPFAFDILTTAFHYGNRVFAKYPDNIQDYFKQSFPKGYSWERSLTFEDGGICNARNDITMEGDTFYNKVRFYGTNFPANGPVMQKKTLKWEP…
rhx3042	Hs BCL10 R58F	(EA3R)4-mEos3.1	MSEPTAPSLTEEDLTEVKKDALENLRVYLCEKIIAERHFDHLRAKKILSREDTEEISCFTSSRKRAGKLLDYLQENPKGLDTLVESIRREKTQNFLIQKITDEVLKLRNIKLEHLKGLKCSSCEPFPDGATNNLSRSNSDESNFSEKLRASTVMYHPEGESSTTPFFSTNSSLNLPVLEVGRTENTIFSSTTLPRPGDPGAPPLPPDLQLEEEGTCANSSEMFLPLRSRTVSRQGAEAAAREAAAREAAAREAAARINMSAIKPDMKIKLRMEGNVNGHHFVIDGDGTGKPFEGKQSMDLEVKEGGPLPFAFDILTTAFHYGNRVFAKYPDNIQDYFKQSFPKGYSWERSLTFEDGGICNARNDITMEGDTFYNKVRFYGTNFPANGPVMQKKTLKWEP…
rhx3043	Hs BCL10 R58W	(EA3R)4-mEos3.1	MSEPTAPSLTEEDLTEVKKDALENLRVYLCEKIIAERHFDHLRAKKILSREDTEEISCWTSSRKRAGKLLDYLQENPKGLDTLVESIRREKTQNFLIQKITDEVLKLRNIKLEHLKGLKCSSCEPFPDGATNNLSRSNSDESNFSEKLRASTVMYHPEGESSTTPFFSTNSSLNLPVLEVGRTENTIFSSTTLPRPGDPGAPPLPPDLQLEEEGTCANSSEMFLPLRSRTVSRQGAEAAAREAAAREAAAREAAARINMSAIKPDMKIKLRMEGNVNGHHFVIDGDGTGKPFEGKQSMDLEVKEGGPLPFAFDILTTAFHYGNRVFAKYPDNIQDYFKQSFPKGYSWERSLTFEDGGICNARNDITMEGDTFYNKVRFYGTNFPANGPVMQKKTLKWEP…
rhx2296	Hs CARD9 (1-227)	(EA3R)4-mEos3.1	MSDYENDDECWSVLEGFRVTLTSVIDPSRITPYLRQCKVLNPDDEEQVLSDPNLVIRKRKVGVLLDILQRTGHKGYVAFLESLELYYPQLYKKVTGKEPARVFSMIIDASGESGLTQLLMTEVMKLQKKVQDLTALLSSKDDFIKELRVKDSLLRKHQERVQRLKEECEAGSRELKRCKEENYDLAMRLAHQSEEKGAALMRNRDLQLEIDQLKHSLMKAEDDCKVERKHTLKLRHAMEQRPSQELLWELQQEKALLQARVQELEASVQEGKLDRSSGAEAAAREAAAREAAAREAAARINMSAIKPDMKIKLRMEGNVNGHHFVIDGDGTGKPFEGKQSMDLEVKEGGPLPFAFDILTTAFHYGNRVFAKYPDNIQDYFKQSFPKGYSWERSLTFEDG…
rhx2297	Hs CARD9 (1-366)	(EA3R)4-mEos3.1	MSDYENDDECWSVLEGFRVTLTSVIDPSRITPYLRQCKVLNPDDEEQVLSDPNLVIRKRKVGVLLDILQRTGHKGYVAFLESLELYYPQLYKKVTGKEPARVFSMIIDASGESGLTQLLMTEVMKLQKKVQDLTALLSSKDDFIKELRVKDSLLRKHQERVQRLKEECEAGSRELKRCKEENYDLAMRLAHQSEEKGAALMRNRDLQLEIDQLKHSLMKAEDDCKVERKHTLKLRHAMEQRPSQELLWELQQEKALLQARVQELEASVQEGKLDRSSPYIQVLEEDWRQALRDHQEQANTIFSLRKDLRQGEARRLRCMEEKEMFELQCLALRKDSKMYKDRIEAILLQMEEVAIERDQAIATREEGAEAAAREAAAREAAAREAAARINMSAIKPDMK…
rhx2298	Hs CARD9 (1-419)	(EA3R)4-mEos3.1	MSDYENDDECWSVLEGFRVTLTSVIDPSRITPYLRQCKVLNPDDEEQVLSDPNLVIRKRKVGVLLDILQRTGHKGYVAFLESLELYYPQLYKKVTGKEPARVFSMIIDASGESGLTQLLMTEVMKLQKKVQDLTALLSSKDDFIKELRVKDSLLRKHQERVQRLKEECEAGSRELKRCKEENYDLAMRLAHQSEEKGAALMRNRDLQLEIDQLKHSLMKAEDDCKVERKHTLKLRHAMEQRPSQELLWELQQEKALLQARVQELEASVQEGKLDRSSPYIQVLEEDWRQALRDHQEQANTIFSLRKDLRQGEARRLRCMEEKEMFELQCLALRKDSKMYKDRIEAILLQMEEVAIERDQAIATREELHAQHARGLQEKDALRKQVRELGEKADELQLQV…
rhx2299	Hs CARD9 (1-492)	(EA3R)4-mEos3.1	MSDYENDDECWSVLEGFRVTLTSVIDPSRITPYLRQCKVLNPDDEEQVLSDPNLVIRKRKVGVLLDILQRTGHKGYVAFLESLELYYPQLYKKVTGKEPARVFSMIIDASGESGLTQLLMTEVMKLQKKVQDLTALLSSKDDFIKELRVKDSLLRKHQERVQRLKEECEAGSRELKRCKEENYDLAMRLAHQSEEKGAALMRNRDLQLEIDQLKHSLMKAEDDCKVERKHTLKLRHAMEQRPSQELLWELQQEKALLQARVQELEASVQEGKLDRSSPYIQVLEEDWRQALRDHQEQANTIFSLRKDLRQGEARRLRCMEEKEMFELQCLALRKDSKMYKDRIEAILLQMEEVAIERDQAIATREELHAQHARGLQEKDALRKQVRELGEKADELQLQV…
rhx2303	Hs CARD9 (1-142)	(EA3R)4-mEos3.1	MSDYENDDECWSVLEGFRVTLTSVIDPSRITPYLRQCKVLNPDDEEQVLSDPNLVIRKRKVGVLLDILQRTGHKGYVAFLESLELYYPQLYKKVTGKEPARVFSMIIDASGESGLTQLLMTEVMKLQKKVQDLTALLSSKDDGAEAAAREAAAREAAAREAAARINMSAIKPDMKIKLRMEGNVNGHHFVIDGDGTGKPFEGKQSMDLEVKEGGPLPFAFDILTTAFHYGNRVFAKYPDNIQDYFKQSFPKGYSWERSLTFEDGGICNARNDITMEGDTFYNKVRFYGTNFPANGPVMQKKTLKWEPSTEKMYVRDGVLTGDVEMALLLEGNAHYRCDFRTTYKAKEKGVKLPGAHFVDHCIEILSHDKDYNKVKLYEHAVAHSGLPDNARR
rhx3329	Hs CARD9 (99-534)	(EA3R)4-mEos3.1	MSPARVFSMIIDASGESGLTQLLMTEVMKLQKKVQDLTALLSSKDDFIKELRVKDSLLRKHQERVQRLKEECEAGSRELKRCKEENYDLAMRLAHQSEEKGAALMRNRDLQLEIDQLKHSLMKAEDDCKVERKHTLKLRHAMEQRPSQELLWELQQEKALLQARVQELEASVQEGKLDRSSPYIQVLEEDWRQALRDHQEQANTIFSLRKDLRQGEARRLRCMEEKEMFELQCLALRKDSKMYKDRIEAILLQMEEVAIERDQAIATREELHAQHARGLQEKDALRKQVRELGEKADELQLQVFQCEAQLLAVEGRLRRQQLETLVLSSDLEDGSPRRSQELSLPQDLEDTQLSDKGCLAGGGSPKQPFAALHQEQVLRNPHDAGLSSGEPPEKERRRL…
rhx1134	Hs CARD10 (22-115)	(EA3R)4-mEos3.1	MSAEEDALWERIEGVRHRLARALNPAKLTPYLRQCRVIDEQDEEEVLSTYRFPCRVNRTGRLMDILRCRGKRGYEAFLEALEFYYPEHFTLLTGQEGAEAAAREAAAREAAAREAAARINMSAIKPDMKIKLRMEGNVNGHHFVIDGDGTGKPFEGKQSMDLEVKEGGPLPFAFDILTTAFHYGNRVFAKYPDNIQDYFKQSFPKGYSWERSLTFEDGGICNARNDITMEGDTFYNKVRFYGTNFPANGPVMQKKTLKWEPSTEKMYVRDGVLTGDVEMALLLEGNAHYRCDFRTTYKAKEKGVKLPGAHFVDHCIEILSHDKDYNKVKLYEHAVAHSGLPDNARR
rhx1144	Hs CARD14 (9-107)	(EA3R)4-mEos3.1	MSVSSAQMGFNLQALLEQLSQDELSKFKYLITTFSLAHELQKIPHKEVDKADGKQLVEILTTHCDSYWVEMASLQVFEKMHRMDLSERAKDEVREAALKSFNKRKGAEAAAREAAAREAAAREAAARINMSAIKPDMKIKLRMEGNVNGHHFVIDGDGTGKPFEGKQSMDLEVKEGGPLPFAFDILTTAFHYGNRVFAKYPDNIQDYFKQSFPKGYSWERSLTFEDGGICNARNDITMEGDTFYNKVRFYGTNFPANGPVMQKKTLKWEPSTEKMYVRDGVLTGDVEMALLLEGNAHYRCDFRTTYKAKEKGVKLPGAHFVDHCIEILSHDKDYNKVKLYEHAVAHSGLPDNARR
rhx0648	Hs CARD11 (11-110)	(EA3R)4-mEos3.1	MYMETLKDEEDALWENVECNRHMLSRYINPAKLTPYLRQCKVIDEQDEDEVLNAPMLPSKINRAGRLLDILHTKGQRGYVVFLESLEFYYPELYKLVTGKEDPAFLYKVVMGCRNSISSSPEAAAREAAAREAAAREAAARGGGRSLGGGGGAMSAIKPDMKIKLRMEGNVNGHHFVIDGDGTGKPFEGKQSMDLEVKEGGPLPFAFDILTTAFHYGNRVFAKYPDNIQDYFKQSFPKGYSWERSLTFEDGGICNARNDITMEGDTFYNKVRFYGTNFPANGPVMQKKTLKWEPSTEKMYVRDGVLTGDVEMALLLEGNAHYRCDFRTTYKAKEKGVKLPGAHFVDHCIEILSHDKDYNKVKLYEHAVAHSGLPDNARR
Cell Culture Plasmids
Plasmid name	Gene (region) mutation	Tag	ORF Sequence
m1.0010	Hs PYCARD	(EA3R)4-mEos3.2	MSGRARDAILDALENLTAEELKKFKLKLLSVPLREGYGRIPRGALLSMDALDLTDKLVSFYLETYGAELTANVLRDMGLQEMAGQLQAATHQGSGAAPAGIQAPPQSAAKPGLHFIDQHRAALIARVTNVEWLLDALYGKVLTDEQYQAVRAEPTNPSKMRKLFSFTPAWNWTCKDLLLQALRESQSYLVEDLERSEAAAREAAAREAAAREAAARINMSAIKPDMKIKLRMEGNVNGHHFVIDGDGTGKPFEGKQSMDLEVKEGGPLPFAFDILTTAFHYGNRVFAKYPDNIQDYFKQSFPKGYSWERSLTFEDGGICNARNDITMEGDTFYNKVRFYGTNFPANGPVMQKKTLKWEPSTEKMYVRDGVLTGDIEMALLLEGNAHYRCDFRTTYKAKE…
m1.0011	Hs CARD9	(EA3R)4-mEos3.2	MSDYENDDECWSVLEGFRVTLTSVIDPSRITPYLRQCKVLNPDDEEQVLSDPNLVIRKRKVGVLLDILQRTGHKGYVAFLESLELYYPQLYKKVTGKEPARVFSMIIDASGESGLTQLLMTEVMKLQKKVQDLTALLSSKDDFIKELRVKDSLLRKHQERVQRLKEECEAGSRELKRCKEENYDLAMRLAHQSEEKGAALMRNRDLQLEIDQLKHSLMKAEDDCKVERKHTLKLRHAMEQRPSQELLWELQQEKALLQARVQELEASVQEGKLDRSSPYIQVLEEDWRQALRDHQEQANTIFSLRKDLRQGEARRLRCMEEKEMFELQCLALRKDSKMYKDRIEAILLQMEEVAIERDQAIATREELHAQHARGLQEKDALRKQVRELGEKADELQLQV…
m1.0012	Hs BCL10	(EA3R)4-mEos3.2	MEPTAPSLTEEDLTEVKKDALENLRVYLCEKIIAERHFDHLRAKKILSREDTEEISCRTSSRKRAGKLLDYLQENPKGLDTLVESIRREKTQNFLIQKITDEVLKLRNIKLEHLKGLKCSSCEPFPDGATNNLSRSNSDESNFSEKLRASTVMYHPEGESSTTPFFSTNSSLNLPVLEVGRTENTIFSSTTLPRPGDPGAPPLPPDLQLEEEGTCANSSEMFLPLRSRTVSRQEAAAREAAAREAAAREAAARINMSAIKPDMKIKLRMEGNVNGHHFVIDGDGTGKPFEGKQSMDLEVKEGGPLPFAFDILTTAFHYGNRVFAKYPDNIQDYFKQSFPKGYSWERSLTFEDGGICNARNDITMEGDTFYNKVRFYGTNFPANGPVMQKKTLKWEPSTE…
m1.0013	Hs MALT1	(EA3R)4-mEos3.2	MSLLGDPLQALPPSAAPTGPLLAPPAGATLNRLREPLLRRLSELLDQAPEGRGWRRLAELAGSRGRLRLSCLDLEQCSLKVLEPEGSPSLCLLKLMGEKGCTVTELSDFLQAMEHTEVLQLLSPPGIKITVNPESKAVLAGQFVKLCCRATGHPFVQYQWFKMNKEIPNGNTSELIFNAVHVKDAGFYVCRVNNNFTFEFSQWSQLDVCDIPESFQRSVDGVSESKLQICVEPTSQKLMPGSTLVLQCVAVGSPIPHYQWFKNELPLTHETKKLYMVPYVDLEHQGTYWCHVYNDRDSQDSKKVEIIIGRTDEAVECTEDELNNLGHPDNKEQTTDQPLAKDKVALLIGNMNYREHPKLKAPLVDVYELTNLLRQLDFKVVSLLDLTEYEMRNAVDEFL…
m1.0151	Hs CARD9	(G4S)-mCardinal	MSDYENDDECWSVLEGFRVTLTSVIDPSRITPYLRQCKVLNPDDEEQVLSDPNLVIRKRKVGVLLDILQRTGHKGYVAFLESLELYYPQLYKKVTGKEPARVFSMIIDASGESGLTQLLMTEVMKLQKKVQDLTALLSSKDDFIKELRVKDSLLRKHQERVQRLKEECEAGSRELKRCKEENYDLAMRLAHQSEEKGAALMRNRDLQLEIDQLKHSLMKAEDDCKVERKHTLKLRHAMEQRPSQELLWELQQEKALLQARVQELEASVQEGKLDRSSPYIQVLEEDWRQALRDHQEQANTIFSLRKDLRQGEARRLRCMEEKEMFELQCLALRKDSKMYKDRIEAILLQMEEVAIERDQAIATREELHAQHARGLQEKDALRKQVRELGEKADELQLQV…
m1.0067	Hs CARD9 (1-98)	(EA3R)4-mEos3.2	MSDYENDDECWSVLEGFRVTLTSVIDPSRITPYLRQCKVLNPDDEEQVLSDPNLVIRKRKVGVLLDILQRTGHKGYVAFLESLELYYPQLYKKVTGKEGAEAAAREAAAREAAAREAAARINMSAIKPDMKIKLRMEGNVNGHHFVIDGDGTGKPFEGKQSMDLEVKEGGPLPFAFDILTTAFHYGNRVFAKYPDNIQDYFKQSFPKGYSWERSLTFEDGGICNARNDITMEGDTFYNKVRFYGTNFPANGPVMQKKTLKWEPSTEKMYVRDGVLTGDIEMALLLEGNAHYRCDFRTTYKAKEKGVKLPGAHFVDHCIEILSHDKDYNKVKLYEHAVAHSGLPDNARRGGGGSGGGGSGGGGSGVQVETISPGDGRTFPKRGQTCVVHYTGMLEDGKKV…
m1.0265	Hs CARD9 R18W	(G4S)-mCardinal	MSDYENDDECWSVLEGFWVTLTSVIDPSRITPYLRQCKVLNPDDEEQVLSDPNLVIRKRKVGVLLDILQRTGHKGYVAFLESLELYYPQLYKKVTGKEPARVFSMIIDASGESGLTQLLMTEVMKLQKKVQDLTALLSSKDDFIKELRVKDSLLRKHQERVQRLKEECEAGSRELKRCKEENYDLAMRLAHQSEEKGAALMRNRDLQLEIDQLKHSLMKAEDDCKVERKHTLKLRHAMEQRPSQELLWELQQEKALLQARVQELEASVQEGKLDRSSPYIQVLEEDWRQALRDHQEQANTIFSLRKDLRQGEARRLRCMEEKEMFELQCLALRKDSKMYKDRIEAILLQMEEVAIERDQAIATREELHAQHARGLQEKDALRKQVRELGEKADELQLQV…
m1.0266	Hs CARD9 R35Q	(G4S)-mCardinal	MSDYENDDECWSVLEGFRVTLTSVIDPSRITPYLQQCKVLNPDDEEQVLSDPNLVIRKRKVGVLLDILQRTGHKGYVAFLESLELYYPQLYKKVTGKEPARVFSMIIDASGESGLTQLLMTEVMKLQKKVQDLTALLSSKDDFIKELRVKDSLLRKHQERVQRLKEECEAGSRELKRCKEENYDLAMRLAHQSEEKGAALMRNRDLQLEIDQLKHSLMKAEDDCKVERKHTLKLRHAMEQRPSQELLWELQQEKALLQARVQELEASVQEGKLDRSSPYIQVLEEDWRQALRDHQEQANTIFSLRKDLRQGEARRLRCMEEKEMFELQCLALRKDSKMYKDRIEAILLQMEEVAIERDQAIATREELHAQHARGLQEKDALRKQVRELGEKADELQLQV…
m1.0267	Hs CARD9 R57H	(G4S)-mCardinal	MSDYENDDECWSVLEGFRVTLTSVIDPSRITPYLRQCKVLNPDDEEQVLSDPNLVIRKRKVGVLLDILQRTGHKGYVAFLESLELYYPQLYKKVTGKEPARVFSMIIDASGESGLTQLLMTEVMKLQKKVQDLTALLSSKDDFIKELRVKDSLLRKHQERVQRLKEECEAGSRELKRCKEENYDLAMRLAHQSEEKGAALMRNRDLQLEIDQLKHSLMKAEDDCKVERKHTLKLRHAMEQRPSQELLWELQQEKALLQARVQELEASVQEGKLDRSSPYIQVLEEDWRQALRDHQEQANTIFSLRKDLRQGEARRLRCMEEKEMFELQCLALRKDSKMYKDRIEAILLQMEEVAIERDQAIATREELHAQHARGLQEKDALRKQVRELGEKADELQLQV…
m1.0268	Hs CARD9 R70W	(G4S)-mCardinal	MSDYENDDECWSVLEGFRVTLTSVIDPSRITPYLRQCKVLNPDDEEQVLSDPNLVIRKRKVGVLLDILQWTGHKGYVAFLESLELYYPQLYKKVTGKEPARVFSMIIDASGESGLTQLLMTEVMKLQKKVQDLTALLSSKDDFIKELRVKDSLLRKHQERVQRLKEECEAGSRELKRCKEENYDLAMRLAHQSEEKGAALMRNRDLQLEIDQLKHSLMKAEDDCKVERKHTLKLRHAMEQRPSQELLWELQQEKALLQARVQELEASVQEGKLDRSSPYIQVLEEDWRQALRDHQEQANTIFSLRKDLRQGEARRLRCMEEKEMFELQCLALRKDSKMYKDRIEAILLQMEEVAIERDQAIATREELHAQHARGLQEKDALRKQVRELGEKADELQLQV…
m1.0269	Hs CARD9 G72S	(G4S)-mCardinal	MSDYENDDECWSVLEGFRVTLTSVIDPSRITPYLRQCKVLNPDDEEQVLSDPNLVIRKRKVGVLLDILQRTSHKGYVAFLESLELYYPQLYKKVTGKEPARVFSMIIDASGESGLTQLLMTEVMKLQKKVQDLTALLSSKDDFIKELRVKDSLLRKHQERVQRLKEECEAGSRELKRCKEENYDLAMRLAHQSEEKGAALMRNRDLQLEIDQLKHSLMKAEDDCKVERKHTLKLRHAMEQRPSQELLWELQQEKALLQARVQELEASVQEGKLDRSSPYIQVLEEDWRQALRDHQEQANTIFSLRKDLRQGEARRLRCMEEKEMFELQCLALRKDSKMYKDRIEAILLQMEEVAIERDQAIATREELHAQHARGLQEKDALRKQVRELGEKADELQLQV…
m1.0331	Hs CARD9 I107E	(G4S)-mCardinal	MSDYENDDECWSVLEGFRVTLTSVIDPSRITPYLRQCKVLNPDDEEQVLSDPNLVIRKRKVGVLLDILQRTGHKGYVAFLESLELYYPQLYKKVTGKEPARVFSMIEDASGESGLTQLLMTEVMKLQKKVQDLTALLSSKDDFIKELRVKDSLLRKHQERVQRLKEECEAGSRELKRCKEENYDLAMRLAHQSEEKGAALMRNRDLQLEIDQLKHSLMKAEDDCKVERKHTLKLRHAMEQRPSQELLWELQQEKALLQARVQELEASVQEGKLDRSSPYIQVLEEDWRQALRDHQEQANTIFSLRKDLRQGEARRLRCMEEKEMFELQCLALRKDSKMYKDRIEAILLQMEEVAIERDQAIATREELHAQHARGLQEKDALRKQVRELGEKADELQLQV…
m1.0332	Hs CARD9 R18W I107E	(G4S)-mCardinal	MSDYENDDECWSVLEGFWVTLTSVIDPSRITPYLRQCKVLNPDDEEQVLSDPNLVIRKRKVGVLLDILQRTGHKGYVAFLESLELYYPQLYKKVTGKEPARVFSMIEDASGESGLTQLLMTEVMKLQKKVQDLTALLSSKDDFIKELRVKDSLLRKHQERVQRLKEECEAGSRELKRCKEENYDLAMRLAHQSEEKGAALMRNRDLQLEIDQLKHSLMKAEDDCKVERKHTLKLRHAMEQRPSQELLWELQQEKALLQARVQELEASVQEGKLDRSSPYIQVLEEDWRQALRDHQEQANTIFSLRKDLRQGEARRLRCMEEKEMFELQCLALRKDSKMYKDRIEAILLQMEEVAIERDQAIATREELHAQHARGLQEKDALRKQVRELGEKADELQLQV…
m1.0333	Hs CARD9 R35Q I107E	(G4S)-mCardinal	MSDYENDDECWSVLEGFRVTLTSVIDPSRITPYLQQCKVLNPDDEEQVLSDPNLVIRKRKVGVLLDILQRTGHKGYVAFLESLELYYPQLYKKVTGKEPARVFSMIEDASGESGLTQLLMTEVMKLQKKVQDLTALLSSKDDFIKELRVKDSLLRKHQERVQRLKEECEAGSRELKRCKEENYDLAMRLAHQSEEKGAALMRNRDLQLEIDQLKHSLMKAEDDCKVERKHTLKLRHAMEQRPSQELLWELQQEKALLQARVQELEASVQEGKLDRSSPYIQVLEEDWRQALRDHQEQANTIFSLRKDLRQGEARRLRCMEEKEMFELQCLALRKDSKMYKDRIEAILLQMEEVAIERDQAIATREELHAQHARGLQEKDALRKQVRELGEKADELQLQV…
m1.0334	Hs CARD9 R57H I107E	(G4S)-mCardinal	MSDYENDDECWSVLEGFRVTLTSVIDPSRITPYLRQCKVLNPDDEEQVLSDPNLVIHKRKVGVLLDILQRTGHKGYVAFLESLELYYPQLYKKVTGKEPARVFSMIEDASGESGLTQLLMTEVMKLQKKVQDLTALLSSKDDFIKELRVKDSLLRKHQERVQRLKEECEAGSRELKRCKEENYDLAMRLAHQSEEKGAALMRNRDLQLEIDQLKHSLMKAEDDCKVERKHTLKLRHAMEQRPSQELLWELQQEKALLQARVQELEASVQEGKLDRSSPYIQVLEEDWRQALRDHQEQANTIFSLRKDLRQGEARRLRCMEEKEMFELQCLALRKDSKMYKDRIEAILLQMEEVAIERDQAIATREELHAQHARGLQEKDALRKQVRELGEKADELQLQV…
m1.0335	Hs CARD9 R70W I107E	(G4S)-mCardinal	MSDYENDDECWSVLEGFRVTLTSVIDPSRITPYLRQCKVLNPDDEEQVLSDPNLVIRKRKVGVLLDILQWTGHKGYVAFLESLELYYPQLYKKVTGKEPARVFSMIEDASGESGLTQLLMTEVMKLQKKVQDLTALLSSKDDFIKELRVKDSLLRKHQERVQRLKEECEAGSRELKRCKEENYDLAMRLAHQSEEKGAALMRNRDLQLEIDQLKHSLMKAEDDCKVERKHTLKLRHAMEQRPSQELLWELQQEKALLQARVQELEASVQEGKLDRSSPYIQVLEEDWRQALRDHQEQANTIFSLRKDLRQGEARRLRCMEEKEMFELQCLALRKDSKMYKDRIEAILLQMEEVAIERDQAIATREELHAQHARGLQEKDALRKQVRELGEKADELQLQV…
m1.0336	Hs CARD9 G72S I107E	(G4S)-mCardinal	MSDYENDDECWSVLEGFRVTLTSVIDPSRITPYLRQCKVLNPDDEEQVLSDPNLVIRKRKVGVLLDILQRTSHKGYVAFLESLELYYPQLYKKVTGKEPARVFSMIEDASGESGLTQLLMTEVMKLQKKVQDLTALLSSKDDFIKELRVKDSLLRKHQERVQRLKEECEAGSRELKRCKEENYDLAMRLAHQSEEKGAALMRNRDLQLEIDQLKHSLMKAEDDCKVERKHTLKLRHAMEQRPSQELLWELQQEKALLQARVQELEASVQEGKLDRSSPYIQVLEEDWRQALRDHQEQANTIFSLRKDLRQGEARRLRCMEEKEMFELQCLALRKDSKMYKDRIEAILLQMEEVAIERDQAIATREELHAQHARGLQEKDALRKQVRELGEKADELQLQV…
m1.0337	Hs CARD9	(G4S)-mCardinal	MSPARVFSMIIDASGESGLTQLLMTEVMKLQKKVQDLTALLSSKDDFIKELRVKDSLLRKHQERVQRLKEECEAGSRELKRCKEENYDLAMRLAHQSEEKGAALMRNRDLQLEIDQLKHSLMKAEDDCKVERKHTLKLRHAMEQRPSQELLWELQQEKALLQARVQELEASVQEGKLDRSSPYIQVLEEDWRQALRDHQEQANTIFSLRKDLRQGEARRLRCMEEKEMFELQCLALRKDSKMYKDRIEAILLQMEEVAIERDQAIATREELHAQHARGLQEKDALRKQVRELGEKADELQLQVFQCEAQLLAVEGRLRRQQLETLVLSSDLEDGSPRRSQELSLPQDLEDTQLSDKGCLAGGGSPKQPFAALHQEQVLRNPHDAGLSSGEPPEKERRRL…
m1.0054	Hs BCL10 R36E	(EA3R)4-mEos3.2	MEPTAPSLTEEDLTEVKKDALENLRVYLCEKIIAEEHFDHLRAKKILSREDTEEISCRTSSRKRAGKLLDYLQENPKGLDTLVESIRREKTQNFLIQKITDEVLKLRNIKLEHLKGLKCSSCEPFPDGATNNLSRSNSDESNFSEKLRASTVMYHPEGESSTTPFFSTNSSLNLPVLEVGRTENTIFSSTTLPRPGDPGAPPLPPDLQLEEEGTCANSSEMFLPLRSRTVSRQEAAAREAAAREAAAREAAARINMSAIKPDMKIKLRMEGNVNGHHFVIDGDGTGKPFEGKQSMDLEVKEGGPLPFAFDILTTAFHYGNRVFAKYPDNIQDYFKQSFPKGYSWERSLTFEDGGICNARNDITMEGDTFYNKVRFYGTNFPANGPVMQKKTLKWEPSTE…
m1.0055	Hs BCL10 E53R	(EA3R)4-mEos3.2	MEPTAPSLTEEDLTEVKKDALENLRVYLCEKIIAERHFDHLRAKKILSREDTREISCRTSSRKRAGKLLDYLQENPKGLDTLVESIRREKTQNFLIQKITDEVLKLRNIKLEHLKGLKCSSCEPFPDGATNNLSRSNSDESNFSEKLRASTVMYHPEGESSTTPFFSTNSSLNLPVLEVGRTENTIFSSTTLPRPGDPGAPPLPPDLQLEEEGTCANSSEMFLPLRSRTVSRQEAAAREAAAREAAAREAAARINMSAIKPDMKIKLRMEGNVNGHHFVIDGDGTGKPFEGKQSMDLEVKEGGPLPFAFDILTTAFHYGNRVFAKYPDNIQDYFKQSFPKGYSWERSLTFEDGGICNARNDITMEGDTFYNKVRFYGTNFPANGPVMQKKTLKWEPSTE…
m1.0082	Hs BCL10 R58G	(EA3R)4-mEos3.2	MEPTAPSLTEEDLTEVKKDALENLRVYLCEKIIAERHFDHLRAKKILSREDTEEISCGTSSRKRAGKLLDYLQENPKGLDTLVESIRREKTQNFLIQKITDEVLKLRNIKLEHLKGLKCSSCEPFPDGATNNLSRSNSDESNFSEKLRASTVMYHPEGESSTTPFFSTNSSLNLPVLEVGRTENTIFSSTTLPRPGDPGAPPLPPDLQLEEEGTCANSSEMFLPLRSRTVSRQEAAAREAAAREAAAREAAARINMSAIKPDMKIKLRMEGNVNGHHFVIDGDGTGKPFEGKQSMDLEVKEGGPLPFAFDILTTAFHYGNRVFAKYPDNIQDYFKQSFPKGYSWERSLTFEDGGICNARNDITMEGDTFYNKVRFYGTNFPANGPVMQKKTLKWEPSTE…
m1.0243	Hs BCL10	(EA3R)4-mScarlet-I	MGGRRVRWEVYISRAVPISDRDLPISDRDLPISDRDLPISDREFSEPSDPLALPDSDLEMSEPTAPSLTEEDLTEVKKDALENLRVYLCEKIIAERHFDHLRAKKILSREDTEEISCRTSSRKRAGKLLDYLQENPKGLDTLVESIRREKTQNFLIQKITDEVLKLRNIKLEHLKGLKCSSCEPFPDGATNNLSRSNSDESNFSEKLRASTVMYHPEGESSTTPFFSTNSSLNLPVLEVGRTENTIFSSTTLPRPGDPGAPPLPPDLQLEEEGTCANSSEMFLPLRSRTVSRQGAEAAAREAAAREAAAREAAARINMVSKGEAVIKEFMRFKVHMEGSMNGHEFEIEGEGEGRPYEGTQTAKLKVTKGGPLPFSWDILSPQFMYGSRAFIKHPADIPD…
m1.0244	Hs BCL10 E53R	(EA3R)4-mScarlet-I	MGGRRVRWEVYISRAVPISDRDLPISDRDLPISDRDLPISDREFSEPSDPLALPDSDLEMSEPTAPSLTEEDLTEVKKDALENLRVYLCEKIIAERHFDHLRAKKILSREDTREISCRTSSRKRAGKLLDYLQENPKGLDTLVESIRREKTQNFLIQKITDEVLKLRNIKLEHLKGLKCSSCEPFPDGATNNLSRSNSDESNFSEKLRASTVMYHPEGESSTTPFFSTNSSLNLPVLEVGRTENTIFSSTTLPRPGDPGAPPLPPDLQLEEEGTCANSSEMFLPLRSRTVSRQGAEAAAREAAAREAAAREAAARINMVSKGEAVIKEFMRFKVHMEGSMNGHEFEIEGEGEGRPYEGTQTAKLKVTKGGPLPFSWDILSPQFMYGSRAFIKHPADIPD…
m1.0245	Hs BCL10 R58G	(EA3R)4-mScarlet-I	MGGRRVRWEVYISRAVPISDRDLPISDRDLPISDRDLPISDREFSEPSDPLALPDSDLEMSEPTAPSLTEEDLTEVKKDALENLRVYLCEKIIAERHFDHLRAKKILSREDTEEISCGTSSRKRAGKLLDYLQENPKGLDTLVESIRREKTQNFLIQKITDEVLKLRNIKLEHLKGLKCSSCEPFPDGATNNLSRSNSDESNFSEKLRASTVMYHPEGESSTTPFFSTNSSLNLPVLEVGRTENTIFSSTTLPRPGDPGAPPLPPDLQLEEEGTCANSSEMFLPLRSRTVSRQGAEAAAREAAAREAAAREAAARINMVSKGEAVIKEFMRFKVHMEGSMNGHEFEIEGEGEGRPYEGTQTAKLKVTKGGPLPFSWDILSPQFMYGSRAFIKHPADIPD…
m1.0355	Hs BCL10 R36E	(EA3R)4-mScarlet-I	MGGRRVRWEVYISRAVPISDRDLPISDRDLPISDRDLPISDREFSEPSDPLALPDSDLEMSEPTAPSLTEEDLTEVKKDALENLRVYLCEKIIAEEHFDHLRAKKILSREDTEEISCRTSSRKRAGKLLDYLQENPKGLDTLVESIRREKTQNFLIQKITDEVLKLRNIKLEHLKGLKCSSCEPFPDGATNNLSRSNSDESNFSEKLRASTVMYHPEGESSTTPFFSTNSSLNLPVLEVGRTENTIFSSTTLPRPGDPGAPPLPPDLQLEEEGTCANSSEMFLPLRSRTVSRQGAEAAAREAAAREAAAREAAARINMVSKGEAVIKEFMRFKVHMEGSMNGHEFEIEGEGEGRPYEGTQTAKLKVTKGGPLPFSWDILSPQFMYGSRAFIKHPADIPD…
m1.0372	Hs MALT1 (126-824)	miRFP670nano-CRY2clust-(EA3R)4-	MANLDKMLNTTVTEVRQFLQVDRVCVFQFEEDYSGVVVVEAVDDRWISILKTQVRDRYFMETRGEEYSHGRYQAIADIYTANLTECYRDLLTQFQVRAILAVPILQGKKLWGLLVAHQLAAPRQWQTWEIDFLKQQAVVVGIAIQQSIRKPVATMKMDKKTIVWFRRDLRIEDNPALAAAAHEGSVFPVFIWCPEEEGQFYPGRASRWWMKQSLAHLSQSLKALGSDLTLIKTHNTISAILDCIRVTGATKVVFNHLYDPVSLVRDHTVKEKLVERGISVQSYNGDLLYEPWEIYCEKGKPFTSFNSYWKKCLDMSIESVMLPPPWRLMPITAAAEAIWACSIEELGLENEAEKPSNALLTRAWSPGWSNADKLLNEFIEKQLIDYAKNSKKVVGNSTS…
m1.0374	Hs MALT1 (126-824)	miRFP670nano-VfAU1-LOV-(EA3R)4-	MANLDKMLNTTVTEVRQFLQVDRVCVFQFEEDYSGVVVVEAVDDRWISILKTQVRDRYFMETRGEEYSHGRYQAIADIYTANLTECYRDLLTQFQVRAILAVPILQGKKLWGLLVAHQLAAPRQWQTWEIDFLKQQAVVVGIAIQQSGGGGSGGGGSGGGGSPDYSLVKALQMAQQNFVITDASLPDNPIVYASRGFLTLTGYSLDQILGRNCRFLQGPETDPRAVDKIRNAITKGVDTSVCLLNYRQDGTTFWNLFFVAGLRDSKGNIVNYVGVQSKVSEDYAKLLVNEQNIEYKGVRTSNMLRRKPGEAAAREAAAREAAAREAAARMSGIKITVNPESKAVLAGQFVKLCCRATGHPFVQYQWFKMNKEIPNGNTSELIFNAVHVKDAGFYVCRVN…
m1.0387	Hs CASP8	miRFP670nano-CRY2clust-(EA3R)4-	MANLDKMLNTTVTEVRQFLQVDRVCVFQFEEDYSGVVVVEAVDDRWISILKTQVRDRYFMETRGEEYSHGRYQAIADIYTANLTECYRDLLTQFQVRAILAVPILQGKKLWGLLVAHQLAAPRQWQTWEIDFLKQQAVVVGIAIQQSIRKPVATMKMDKKTIVWFRRDLRIEDNPALAAAAHEGSVFPVFIWCPEEEGQFYPGRASRWWMKQSLAHLSQSLKALGSDLTLIKTHNTISAILDCIRVTGATKVVFNHLYDPVSLVRDHTVKEKLVERGISVQSYNGDLLYEPWEIYCEKGKPFTSFNSYWKKCLDMSIESVMLPPPWRLMPITAAAEAIWACSIEELGLENEAEKPSNALLTRAWSPGWSNADKLLNEFIEKQLIDYAKNSKKVVGNSTS…
m1.0388	Hs CASP8	miRFP670nano-VfAU1-LOV-(EA3R)4-	MANLDKMLNTTVTEVRQFLQVDRVCVFQFEEDYSGVVVVEAVDDRWISILKTQVRDRYFMETRGEEYSHGRYQAIADIYTANLTECYRDLLTQFQVRAILAVPILQGKKLWGLLVAHQLAAPRQWQTWEIDFLKQQAVVVGIAIQQSGGGGSGGGGSGGGGSPDYSLVKALQMAQQNFVITDASLPDNPIVYASRGFLTLTGYSLDQILGRNCRFLQGPETDPRAVDKIRNAITKGVDTSVCLLNYRQDGTTFWNLFFVAGLRDSKGNIVNYVGVQSKVSEDYAKLLVNEQNIEYKGVRTSNMLRRKPGEAAAREAAAREAAAREAAARMSFSKERSSSLEGSPDEFSNGEELCGVMTISDSPREQDSESQTLDKVYQMKSKPRGYCLIINNHNFAKAR…
m1.0125	Nv Paracaspase-1 (1-139)	(EA3R)4-mEos3.2	MSRMGGSPTECLLQDMRTKCRTVKQLVSYLELMEHSEALELLKPDEPPVITEQPMSLPVQEGLKLELTCRATGFPPPQYQWVKNGAELPYGCDSTLTIDRVSRQDQGKYFCIISNRIGSVKTYEVEVNVLRVQRHEQEEEGAEAAAREAAAREAAAREAAARINMSAIKPDMKIKLRMEGNVNGHHFVIDGDGTGKPFEGKQSMDLEVKEGGPLPFAFDILTTAFHYGNRVFAKYPDNIQDYFKQSFPKGYSWERSLTFEDGGICNARNDITMEGDTFYNKVRFYGTNFPANGPVMQKKTLKWEPSTEKMYVRDGVLTGDIEMALLLEGNAHYRCDFRTTYKAKEKGVKLPGAHFVDHCIEILSHDKDYNKVKLYEHAVAHSGLPDNARR
m1.0126	Nv CARDCC (1-110)	(EA3R)4-mEos3.2	MSENEEDSDFNLKIEESRFEIVKRLNLDRTSLLDYLRSKGIFDAGDCDLVLSEKTREHKAGKLLDILETKGNNAVLIFVDALQFQNPDLFEKITGKKANPGSLYNDMTLTLGAEAAAREAAAREAAAREAAARINMSAIKPDMKIKLRMEGNVNGHHFVIDGDGTGKPFEGKQSMDLEVKEGGPLPFAFDILTTAFHYGNRVFAKYPDNIQDYFKQSFPKGYSWERSLTFEDGGICNARNDITMEGDTFYNKVRFYGTNFPANGPVMQKKTLKWEPSTEKMYVRDGVLTGDIEMALLLEGNAHYRCDFRTTYKAKEKGVKLPGAHFVDHCIEILSHDKDYNKVKLYEHAVAHSGLPDNARR
m1.0127	Nv Bcl10 (1-258)	(EA3R)4-mEos3.2	MSPCETAVKNQHAPRLSGSYYEGISTMRDRNMATSVLQDNLYWELKIEVLQELRDDLVKNLYPDKFFAYLRAKRVLDKDDCEDIGAERTRRKQAEKFLDILESKGPDAFMEFCEFLRQNKTQLFLLRKIVERFNEKRELLDQMPFPTELPATTPVSSRPHKSKPDSPSSSSLWEHNTVTGARMTTYLPAPGDPGAPEPPEPDNPPASPPMASLSQDRHSASGNAVTHPTSQENSYTGPPPPPYTSLPPDDPPPPYDEPRGAEAAAREAAAREAAAREAAARINMSAIKPDMKIKLRMEGNVNGHHFVIDGDGTGKPFEGKQSMDLEVKEGGPLPFAFDILTTAFHYGNRVFAKYPDNIQDYFKQSFPKGYSWERSLTFEDGGICNARNDITMEGDTFYN…
Lentiviral Plasmids
Plasmid name	Promoter	Gene mutation	Tag	ORF Sequence
NFkB_tSapp_HygR	NF-kB	T-Sapphire		MSKGEELFTGVVPILVELDGDVNGHKFSVSGEGEGDATYGKLTLKFICTTGKLPVPWPTLVTTFSYGVMVFARYPDHMKQHDFFKSAMPEGYVQERTIFFKDDGNYKTRAEVKFEGDTLVNRIELKGIDFKEDGNILGHKLEYNFNSHNVYIMADKQKNGIKANFKIRHNIEDGGVQLADHYQQNTPIGDGPVLLPDNHYLSIQSALSKDPNEKRDHMVLLEFVTAAGITHGMDELYK
pCW57.1-Bcl10	tight TRE	Hs BCL10	(EA3R)4-mEos3.2	MEPTAPSLTEEDLTEVKKDALENLRVYLCEKIIAERHFDHLRAKKILSREDTEEISCRTSSRKRAGKLLDYLQENPKGLDTLVESIRREKTQNFLIQKITDEVLKLRNIKLEHLKGLKCSSCEPFPDGATNNLSRSNSDESNFSEKLRASTVMYHPEGESSTTPFFSTNSSLNLPVLEVGRTENTIFSSTTLPRPGDPGAPPLPPDLQLEEEGTCANSSEMFLPLRSRTVSRQEAAAREAAAREAAAREAAARINMSAIKPDMKIKLRMEGNVNGHHFVIDGDGTGKPFEGKQSMDLEVKEGGPLPFAFDILTTAFHYGNRVFAKYPDNIQDYFKQSFPKGYSWERSLTFEDGGICNARNDITMEGDTFYNKVRFYGTNFPANGPVMQKKTLKWEPSTE…
pCW57.1-Bcl10-mScarlet	tight TRE	Hs BCL10	(EA3R)4-mScarlet-I	MSEPTAPSLTEEDLTEVKKDALENLRVYLCEKIIAERHFDHLRAKKILSREDTEEISCRTSSRKRAGKLLDYLQENPKGLDTLVESIRREKTQNFLIQKITDEVLKLRNIKLEHLKGLKCSSCEPFPDGATNNLSRSNSDESNFSEKLRASTVMYHPEGESSTTPFFSTNSSLNLPVLEVGRTENTIFSSTTLPRPGDPGAPPLPPDLQLEEEGTCANSSEMFLPLRSRTVSRQGAEAAAREAAAREAAAREAAARINMVSKGEAVIKEFMRFKVHMEGSMNGHEFEIEGEGEGRPYEGTQTAKLKVTKGGPLPFSWDILSPQFMYGSRAFIKHPADIPDYYKQSFPEGFKWERVMNFEDGGAVTVTQDTSLEDGTLIYKVKLRGTNFPPDGPVMQKKT…
pCW57.1-Bcl10(E53R)	tight TRE	Hs BCL10 E53R	(EA3R)4-mEos3.2	MEPTAPSLTEEDLTEVKKDALENLRVYLCEKIIAERHFDHLRAKKILSREDTREISCRTSSRKRAGKLLDYLQENPKGLDTLVESIRREKTQNFLIQKITDEVLKLRNIKLEHLKGLKCSSCEPFPDGATNNLSRSNSDESNFSEKLRASTVMYHPEGESSTTPFFSTNSSLNLPVLEVGRTENTIFSSTTLPRPGDPGAPPLPPDLQLEEEGTCANSSEMFLPLRSRTVSRQEAAAREAAAREAAAREAAARINMSAIKPDMKIKLRMEGNVNGHHFVIDGDGTGKPFEGKQSMDLEVKEGGPLPFAFDILTTAFHYGNRVFAKYPDNIQDYFKQSFPKGYSWERSLTFEDGGICNARNDITMEGDTFYNKVRFYGTNFPANGPVMQKKTLKWEPSTE…
pCW57.1-Bcl10(E53R)-mScarlet	tight TRE	Hs BCL10 E53R	(EA3R)4-mScarlet-I	MSEPTAPSLTEEDLTEVKKDALENLRVYLCEKIIAERHFDHLRAKKILSREDTREISCRTSSRKRAGKLLDYLQENPKGLDTLVESIRREKTQNFLIQKITDEVLKLRNIKLEHLKGLKCSSCEPFPDGATNNLSRSNSDESNFSEKLRASTVMYHPEGESSTTPFFSTNSSLNLPVLEVGRTENTIFSSTTLPRPGDPGAPPLPPDLQLEEEGTCANSSEMFLPLRSRTVSRQGAEAAAREAAAREAAAREAAARINMVSKGEAVIKEFMRFKVHMEGSMNGHEFEIEGEGEGRPYEGTQTAKLKVTKGGPLPFSWDILSPQFMYGSRAFIKHPADIPDYYKQSFPEGFKWERVMNFEDGGAVTVTQDTSLEDGTLIYKVKLRGTNFPPDGPVMQKKT…
pCW57.1-p_Bcl10-mScarlet	BCL10	Hs BCL10	(EA3R)4-mScarlet-I	MSEPTAPSLTEEDLTEVKKDALENLRVYLCEKIIAERHFDHLRAKKILSREDTEEISCRTSSRKRAGKLLDYLQENPKGLDTLVESIRREKTQNFLIQKITDEVLKLRNIKLEHLKGLKCSSCEPFPDGATNNLSRSNSDESNFSEKLRASTVMYHPEGESSTTPFFSTNSSLNLPVLEVGRTENTIFSSTTLPRPGDPGAPPLPPDLQLEEEGTCANSSEMFLPLRSRTVSRQGAEAAAREAAAREAAAREAAARINMVSKGEAVIKEFMRFKVHMEGSMNGHEFEIEGEGEGRPYEGTQTAKLKVTKGGPLPFSWDILSPQFMYGSRAFIKHPADIPDYYKQSFPEGFKWERVMNFEDGGAVTVTQDTSLEDGTLIYKVKLRGTNFPPDGPVMQKKT…
pLV_CARD9(R18W)-miRFP670-Cry2clust	EF-1α	Hs CARD9 R18W	(EA3R)4-miRFP670nano-CRY2clust	MSDYENDDECWSVLEGFWVTLTSVIDPSRITPYLRQCKVLNPDDEEQVLSDPNLVIRKRKVGVLLDILQRTGHKGYVAFLESLELYYPQLYKKVTGKEGAEAAAREAAAREAAAREAAARIMANLDKMLNTTVTEVRQFLQVDRVCVFQFEEDYSGVVVVEAVDDRWISILKTQVRDRYFMETRGEEYSHGRYQAIADIYTANLTECYRDLLTQFQVRAILAVPILQGKKLWGLLVAHQLAAPRQWQTWEIDFLKQQAVVVGIAIQQSIRKPVATMKMDKKTIVWFRRDLRIEDNPALAAAAHEGSVFPVFIWCPEEEGQFYPGRASRWWMKQSLAHLSQSLKALGSDLTLIKTHNTISAILDCIRVTGATKVVFNHLYDPVSLVRDHTVKEKLVERGI…
pLV_CARD9(R70W)-miRFP670-Cry2clust	EF-1α	Hs CARD9 R70W	(EA3R)4-miRFP670nano-CRY2clust	MSDYENDDECWSVLEGFRVTLTSVIDPSRITPYLRQCKVLNPDDEEQVLSDPNLVIRKRKVGVLLDILQWTGHKGYVAFLESLELYYPQLYKKVTGKEGAEAAAREAAAREAAAREAAARIMANLDKMLNTTVTEVRQFLQVDRVCVFQFEEDYSGVVVVEAVDDRWISILKTQVRDRYFMETRGEEYSHGRYQAIADIYTANLTECYRDLLTQFQVRAILAVPILQGKKLWGLLVAHQLAAPRQWQTWEIDFLKQQAVVVGIAIQQSIRKPVATMKMDKKTIVWFRRDLRIEDNPALAAAAHEGSVFPVFIWCPEEEGQFYPGRASRWWMKQSLAHLSQSLKALGSDLTLIKTHNTISAILDCIRVTGATKVVFNHLYDPVSLVRDHTVKEKLVERGI…
pLV_CARD9(WT)-miRFP670-Cry2clust	EF-1α	Hs CARD9	(EA3R)4-miRFP670nano-CRY2clust	MSDYENDDECWSVLEGFRVTLTSVIDPSRITPYLRQCKVLNPDDEEQVLSDPNLVIRKRKVGVLLDILQRTGHKGYVAFLESLELYYPQLYKKVTGKEGAEAAAREAAAREAAAREAAARIMANLDKMLNTTVTEVRQFLQVDRVCVFQFEEDYSGVVVVEAVDDRWISILKTQVRDRYFMETRGEEYSHGRYQAIADIYTANLTECYRDLLTQFQVRAILAVPILQGKKLWGLLVAHQLAAPRQWQTWEIDFLKQQAVVVGIAIQQSIRKPVATMKMDKKTIVWFRRDLRIEDNPALAAAAHEGSVFPVFIWCPEEEGQFYPGRASRWWMKQSLAHLSQSLKALGSDLTLIKTHNTISAILDCIRVTGATKVVFNHLYDPVSLVRDHTVKEKLVERGI…
