## Supplementary material for "A nucleation barrier spring-loads the CBM signalosome for binary activation": Table S2

### Sheet: S2
Yeast Strain	Background	Genotype	Parent strain	Source
rhy1713	S288C	MATα lyp1Δ can1Δ::STE2pr_SpHIS5 his3Δ1 leu2Δ0 ura3Δ0 met15Δ0 cln3Δ0::GAL1pr_WHI5_hphMX		(Khan et al., 2018)
rhy1734	S288C	MATa lyp1Δ can1Δ::STE2pr_SpHIS5 his3Δ1 leu2Δ0 ura3Δ0 met15Δ0 cln3Δ0::GAL1pr_WHI5_hphMX		(Khan et al., 2018)
rhy2153	S288C	MATa lyp1Δ can1Δ::STE2pr_SpHIS5 his3Δ1 leu2Δ0 ura3Δ0 met17Δ0 cln3Δ0::GAL1pr_WHI5_hphMX hoΔ::natMX_tetO7pr_CaURA3_KlURA3_(EA3R)4-muNS-(G4S)4-mCardinal	rhy1734	This study
rhy2174	S288C	MATa lyp1Δ can1Δ::STE2pr_SpHIS5 his3Δ1 leu2Δ0 ura3Δ0 met17Δ0 cln3Δ0::GAL1pr_WHI5_hphMX hoΔ::natMX_tetO7pr_CARD9 2-98-(EA3R)4-muNS-(G4S)4-mCardinal		This study
rhy2176	S288C	MATa lyp1Δ can1Δ::STE2pr_SpHIS5 his3Δ1 leu2Δ0 ura3Δ0 met17Δ0 cln3Δ0::GAL1pr_WHI5_hphMX hoΔ::natMX_tetO7pr_CARD10 22-115-(EA3R)4-muNS-(G4S)4-mCardinal		This study
rhy2177	S288C	MATa lyp1Δ can1Δ::STE2pr_SpHIS5 his3Δ1 leu2Δ0 ura3Δ0 met17Δ0 cln3Δ0::GAL1pr_WHI5_hphMX hoΔ::natMX_tetO7pr_CARD14 9-107-(EA3R)4-muNS-(G4S)4-mCardinal		This study
rhy2198	S288C	MATa lyp1Δ can1Δ::STE2pr_SpHIS5 his3Δ1 leu2Δ0 ura3Δ0 met17Δ0 cln3Δ0::GAL1pr_WHI5_hphMX hoΔ::natMX_tetO7pr_CARD111 (1-110)-(EA3R)4-muNS-(G4S)4-mCardinal		This study
rhy2199	S288C	MATa lyp1Δ can1Δ::STE2pr_SpHIS5 his3Δ1 leu2Δ0 ura3Δ0 met17Δ0 cln3Δ0::GAL1pr_WHI5_hphMX hoΔ::natMX_tetO7pr_CARD9 (2-98) R18W-(EA3R)4-muNS-(G4S)4-mCardinal		This study
rhy2200	S288C	MATa lyp1Δ can1Δ::STE2pr_SpHIS5 his3Δ1 leu2Δ0 ura3Δ0 met17Δ0 cln3Δ0::GAL1pr_WHI5_hphMX hoΔ::natMX_tetO7pr_CARD9 (2-98) R35Q-(EA3R)4-muNS-(G4S)4-mCardinal		This study
rhy2201	S288C	MATa lyp1Δ can1Δ::STE2pr_SpHIS5 his3Δ1 leu2Δ0 ura3Δ0 met17Δ0 cln3Δ0::GAL1pr_WHI5_hphMX hoΔ::natMX_tetO7pr_CARD9 (2-98) R57H-(EA3R)4-muNS-(G4S)4-mCardinal		This study
rhy2202	S288C	MATa lyp1Δ can1Δ::STE2pr_SpHIS5 his3Δ1 leu2Δ0 ura3Δ0 met17Δ0 cln3Δ0::GAL1pr_WHI5_hphMX hoΔ::natMX_tetO7pr_CARD9 (2-98) R70W-(EA3R)4-muNS-(G4S)4-mCardinal		This study
rhy2203	S288C	MATa lyp1Δ can1Δ::STE2pr_SpHIS5 his3Δ1 leu2Δ0 ura3Δ0 met17Δ0 cln3Δ0::GAL1pr_WHI5_hphMX hoΔ::natMX_tetO7pr_CARD9 (2-98) G72S-(EA3R)4-muNS-(G4S)4-mCardinal		This study
